# Epigenetic targeting of PGBD5-dependent DNA damage in SMARCB1-deficient sarcomas

**DOI:** 10.1101/2024.05.03.592420

**Authors:** Yaniv Kazansky, Helen S. Mueller, Daniel Cameron, Phillip Demarest, Nadia Zaffaroni, Noemi Arrighetti, Valentina Zuco, Prabhjot S. Mundi, Yasumichi Kuwahara, Romel Somwar, Rui Qu, Andrea Califano, Elisa de Stanchina, Filemon S. Dela Cruz, Andrew L. Kung, Mrinal M. Gounder, Alex Kentsis

## Abstract

Despite the potential of targeted epigenetic therapies, most cancers do not respond to current epigenetic drugs. The Polycomb repressive complex EZH2 inhibitor tazemetostat was recently approved for the treatment of *SMARCB1*-deficient epithelioid sarcomas, based on the functional antagonism between PRC2 and loss of SMARCB1. Through the analysis of tazemetostat-treated patient tumors, we recently defined key principles of their response and resistance to EZH2 epigenetic therapy. Here, using transcriptomic inference from *SMARCB1*-deficient tumor cells, we nominate the DNA damage repair kinase ATR as a target for rational combination EZH2 epigenetic therapy. We show that EZH2 inhibition promotes DNA damage in epithelioid and rhabdoid tumor cells, at least in part via its induction of the transposase-derived PGBD5. We leverage this collateral synthetic lethal dependency to target PGBD5-dependent DNA damage by inhibition of ATR but not CHK1 using elimusertib. Consequently, combined EZH2 and ATR inhibition improves therapeutic responses in diverse patient-derived epithelioid and rhabdoid tumors *in vivo*. This advances a combination epigenetic therapy based on EZH2-PGBD5 synthetic lethal dependency suitable for immediate translation to clinical trials for patients.
