## Supplementary Table 1 for "Epigenetic targeting of PGBD5-dependent DNA damage in SMARCB1-deficient sarcomas"

### Sheet: Sheet1
Model	Tumor type	Tumor site	Disease status	TAZ treatment status	Patient ID	Passage re-implanted
HYMAD_EPIS_X0003aS1	Epithelioid sarcoma	Left thigh	Metastasis	Pre	22	P2
HYMAD_EPIS_X0004aS1	Epithelioid sarcoma	Right lung	Metastasis	Post	20	P2
KUNGA_MRT_X0002aS1	Malignant rhabdoid tumor	Left upper quadrant	Metastasis	Pre	25	P2
KUNGA_EPIS_X0002aS1	Epithelioid sarcoma	Right perineal mass	Metastasis	N/A	N/A	P3
SOMWR_EPIS_X00013aS1	Epithelioid sarcoma	Right femoral head	Metastasis	N/A	N/A	P2
Sample	Gene	Protein Change	Mutation Type	Variant Type	Allele Freq
HYMAD_EPIS_X0003aS1	SMARCB1	X32_splice	Splice_Site	SNP	0.994898
HYMAD_EPIS_X0003aS1	KMT2C	X1145_splice	Splice_Site	ONP	0.0677966
HYMAD_EPIS_X0003aS1	MDM4		AMP
HYMAD_EPIS_X0003aS1	MCL1		AMP
HYMAD_EPIS_X0003aS1	DDR2		AMP
HYMAD_EPIS_X0003aS1	PIK3R1		DeepDel
HYMAD_EPIS_X0003aS1	RASA1		DeepDel
HYMAD_EPIS_X0003aS1	NTRK1		AMP
HYMAD_EPIS_X0003aS1	MSH3		DeepDel
HYMAD_EPIS_X0003aS1	APC		DeepDel
HYMAD_EPIS_X0003aS1	RAD50		DeepDel
HYMAD_EPIS_X0003aS1	COP1		AMP
HYMAD_EPIS_X0003aS1	RIT1		AMP
HYMAD_EPIS_X0003aS1	SDHC		AMP
HYMAD_EPIS_X0003aS1	HIST2H3C		AMP
HYMAD_EPIS_X0003aS1	HIST2H3D		AMP
HYMAD_EPIS_X0003aS1	NUF2		AMP
HYMAD_EPIS_X0003aS1	CDC73		AMP
HYMAD_EPIS_X0003aS1	ELF3		AMP
HYMAD_EPIS_X0003aS1	IGF1R		DeepDel
HYMAD_EPIS_X0004aS1	BLM	X731_splice	Splice_Site	DEL	0.675
HYMAD_EPIS_X0004aS1	BRCA1	R1347G	Missense_Mutation	SNP	0.484211
HYMAD_EPIS_X0004aS1	ANKRD11	T680S	Missense_Mutation	SNP	0.495385
HYMAD_EPIS_X0004aS1	KMT2C	P2412T	Missense_Mutation	SNP	0.326923
HYMAD_EPIS_X0004aS1	SPEN	G3464A	Missense_Mutation	SNP	0.336892
HYMAD_EPIS_X0004aS1	FANCC	S26F	Missense_Mutation	SNP	0.995575
HYMAD_EPIS_X0004aS1	KDM5A	H808L	Missense_Mutation	SNP	0.988764
HYMAD_EPIS_X0004aS1	KMT2A	A30G	Missense_Mutation	SNP	0.478448
HYMAD_EPIS_X0004aS1	BRCA2	F1524V	Missense_Mutation	SNP	0.37619
HYMAD_EPIS_X0004aS1	FOXA1	L309F	Missense_Mutation	SNP	0.500671
HYMAD_EPIS_X0004aS1	MPL	G446R	Missense_Mutation	SNP	0.627383
HYMAD_EPIS_X0004aS1	NOTCH4	P1049L	Missense_Mutation	SNP	0.655602
HYMAD_EPIS_X0004aS1	TERT	A1062T	Missense_Mutation	SNP	0.320606
HYMAD_EPIS_X0004aS1	PARP1	T594M	Missense_Mutation	SNP	0.494872
HYMAD_EPIS_X0004aS1	IKBKE	A371T	Missense_Mutation	SNP	0.493119
HYMAD_EPIS_X0004aS1	IRS1	G818R	Missense_Mutation	SNP	0.36121
HYMAD_EPIS_X0004aS1	CRLF2	V136M	Missense_Mutation	SNP	0.308483
HYMAD_EPIS_X0004aS1	AXIN1	G650S	Missense_Mutation	SNP	0.389883
HYMAD_EPIS_X0004aS1	IRS1	A512P	Missense_Mutation	SNP	0.628065
HYMAD_EPIS_X0004aS1	SPEN	L1091A	Missense_Mutation	DNP	0.587302
HYMAD_EPIS_X0004aS1	KMT5A	R324*	Nonsense_Mutation	SNP	0.0708333
HYMAD_EPIS_X0004aS1	PAK5	D334H	Missense_Mutation	SNP	0.549708
HYMAD_EPIS_X0004aS1	CXCR4	G335S	Missense_Mutation	SNP	0.647619
HYMAD_EPIS_X0004aS1	BRCA2	I1583V	Missense_Mutation	SNP	0.625
HYMAD_EPIS_X0004aS1	TP53BP1	E1006G	Missense_Mutation	SNP	1
HYMAD_EPIS_X0004aS1	PAK1	T97=	Splice_Region	SNP	0.453202
HYMAD_EPIS_X0004aS1	BIRC8	R182H	Missense_Mutation	SNP	1
HYMAD_EPIS_X0004aS1	RICTOR		AMP
HYMAD_EPIS_X0004aS1	MYC		AMP
HYMAD_EPIS_X0004aS1	TERT		AMP
HYMAD_EPIS_X0004aS1	AGO2		AMP
HYMAD_EPIS_X0004aS1	AXIN2		AMP
HYMAD_EPIS_X0004aS1	CREBBP		AMP
HYMAD_EPIS_X0004aS1	NBN		AMP
HYMAD_EPIS_X0004aS1	PRKAR1A		AMP
HYMAD_EPIS_X0004aS1	RECQL4		AMP
HYMAD_EPIS_X0004aS1	SOX17		AMP
HYMAD_EPIS_X0004aS1	SOX9		AMP
HYMAD_EPIS_X0004aS1	TRAF7		AMP
HYMAD_EPIS_X0004aS1	TSC2		AMP
HYMAD_EPIS_X0004aS1	GRIN2A		AMP
HYMAD_EPIS_X0004aS1	IL7R		AMP
HYMAD_EPIS_X0004aS1	SDHA		AMP
HYMAD_EPIS_X0004aS1	SOCS1		AMP
HYMAD_EPIS_X0004aS1	DROSHA		AMP
HYMAD_EPIS_X0004aS1	LYN		AMP
HYMAD_EPIS_X0004aS1	PREX2		AMP
HYMAD_EPIS_X0004aS1	PRDM14		AMP
HYMAD_EPIS_X0004aS1	ELOC		AMP
HYMAD_EPIS_X0004aS1	RAD21		AMP
HYMAD_EPIS_X0004aS1	AXIN1		AMP
HYMAD_EPIS_X0004aS1	NTHL1		AMP
HYMAD_EPIS_X0004aS1	PDPK1		AMP
HYMAD_EPIS_X0004aS1	SLX4		AMP
HYMAD_EPIS_X0004aS1	ERCC4		AMP
HYMAD_EPIS_X0004aS1	PALB2		AMP
HYMAD_EPIS_X0004aS1	MAPK3		AMP
HYMAD_EPIS_X0004aS1	CD79B		AMP
HYMAD_EPIS_X0004aS1	H3F3B		AMP
HYMAD_EPIS_X0004aS1	SRSF2		AMP
HYMAD_EPIS_X0004aS1	RPTOR		AMP
KUNGA_MRT_X0002aS1	MLH1	Q60*	Nonsense_Mutation	SNP	0.139583
KUNGA_MRT_X0002aS1	SMARCB1		DeepDel
KUNGA_EPIS_X0002aS1	MSH3	A61_P63dup	In_Frame_Ins	INS	0.566836
KUNGA_EPIS_X0002aS1	SMARCB1		DeepDel
KUNGA_EPIS_X0002aS1	AKT1		DeepDel
SOMWR_EPIS_X00013aS1	TERT	Promoter	5'Flank	SNP	0.518053
SOMWR_EPIS_X00013aS1	SMARCB1	F168Lfs*8	Frame_Shift_Del	DEL	0.991736
SOMWR_EPIS_X00013aS1	IDH1	V71I	Missense_Mutation	SNP	0.471557
SOMWR_EPIS_X00013aS1	KMT2D	P4349A	Missense_Mutation	SNP	0.460227
SOMWR_EPIS_X00013aS1	SPEN	S2426F	Missense_Mutation	SNP	0.496203
SOMWR_EPIS_X00013aS1	RECQL4	Q54R	Missense_Mutation	SNP	0.505855
SOMWR_EPIS_X00013aS1	PIK3C2G	V1290G	Missense_Mutation	SNP	0.524917
SOMWR_EPIS_X00013aS1	KMT2C	T2008A	Missense_Mutation	SNP	0.493431
SOMWR_EPIS_X00013aS1	LATS1	P266A	Missense_Mutation	SNP	0.516383
SOMWR_EPIS_X00013aS1	KMT2D	P998T	Missense_Mutation	SNP	0.496193
SOMWR_EPIS_X00013aS1	ERBB3	T204I	Missense_Mutation	SNP	0.502183
SOMWR_EPIS_X00013aS1	ID3	S111A	Missense_Mutation	SNP	0.468599
SOMWR_EPIS_X00013aS1	NOTCH1	P2133S	Missense_Mutation	SNP	1
SOMWR_EPIS_X00013aS1	BRCA2	S976I	Missense_Mutation	DNP	0.492872
SOMWR_EPIS_X00013aS1	CSF1R	V518M	Missense_Mutation	SNP	0.479691
SOMWR_EPIS_X00013aS1	INPP4B	Q616H	Missense_Mutation	SNP	0.489524
SOMWR_EPIS_X00013aS1	SERPINB3	P356S	Missense_Mutation	SNP	0.483726
SOMWR_EPIS_X00013aS1	ERBB3	G1271S	Missense_Mutation	SNP	0.473973
SOMWR_EPIS_X00013aS1	TCF3	T300A	Missense_Mutation	SNP	0.535836
SOMWR_EPIS_X00013aS1	AXIN2	T672_R675del	In_Frame_Del	DEL	0.464684
SOMWR_EPIS_X00013aS1	DNMT3B	R382C	Missense_Mutation	SNP	0.488571
SOMWR_EPIS_X00013aS1	FAT1	K2121E	Missense_Mutation	SNP	0.997199
SOMWR_EPIS_X00013aS1	ERCC5	Q256R	Missense_Mutation	SNP	0.516696
SOMWR_EPIS_X00013aS1	PTPRT	A832T	Missense_Mutation	SNP	0.507911
SOMWR_EPIS_X00013aS1	ERCC4	S662P	Missense_Mutation	SNP	0.535248
SOMWR_EPIS_X00013aS1	ANKRD11	A1840T	Missense_Mutation	SNP	1
SOMWR_EPIS_X00013aS1	ERBB3	N385S	Missense_Mutation	SNP	0.522034
SOMWR_EPIS_X00013aS1	TBX3	S396T	Missense_Mutation	SNP	0.532591
SOMWR_EPIS_X00013aS1	IL7R	A260T	Missense_Mutation	SNP	0.487026
SOMWR_EPIS_X00013aS1	CSF3R	Q346R	Missense_Mutation	SNP	0.5
SOMWR_EPIS_X00013aS1	CSF3R	M231T	Missense_Mutation	SNP	0.486224
SOMWR_EPIS_X00013aS1	BARD1	C645R	Missense_Mutation	SNP	0.53972
SOMWR_EPIS_X00013aS1	NSD3	T186M	Missense_Mutation	SNP	0.531624
SOMWR_EPIS_X00013aS1	SERPINB4	N25S	Missense_Mutation	SNP	0.500631
SOMWR_EPIS_X00013aS1	ASXL1	L1325F	Missense_Mutation	SNP	0.534107
SOMWR_EPIS_X00013aS1	SERPINB3	R279P	Missense_Mutation	SNP	0.485411
SOMWR_EPIS_X00013aS1	DROSHA	P170L	Missense_Mutation	SNP	0.475728
SOMWR_EPIS_X00013aS1	SHQ1	S9G	Missense_Mutation	SNP	0.510891
SOMWR_EPIS_X00013aS1	ASXL1	V751I	Missense_Mutation	SNP	0.488131
SOMWR_EPIS_X00013aS1	MET	I316M	Missense_Mutation	SNP	0.474074
SOMWR_EPIS_X00013aS1	AXIN1	G425S	Missense_Mutation	SNP	0.479779
SOMWR_EPIS_X00013aS1	KMT2C	T61A	Missense_Mutation	SNP	0.5
SOMWR_EPIS_X00013aS1	TEK	A724T	Missense_Mutation	SNP	0.496855
SOMWR_EPIS_X00013aS1	POLD1	S173N	Missense_Mutation	SNP	0.5
SOMWR_EPIS_X00013aS1	PGR	C347S	Missense_Mutation	SNP	0.506306
SOMWR_EPIS_X00013aS1	AXL	N805T	Missense_Mutation	SNP	0.483333
SOMWR_EPIS_X00013aS1	MDC1	P1259S	Missense_Mutation	DNP	0.11828
SOMWR_EPIS_X00013aS1	HLA-C	L180D	Missense_Mutation	ONP	0.582781
SOMWR_EPIS_X00013aS1	ATM	Q1128R	Missense_Mutation	SNP	0.481203
SOMWR_EPIS_X00013aS1	ICOSLG	R79H	Missense_Mutation	SNP	0.480469
SOMWR_EPIS_X00013aS1	TCF7L2	S585P	Missense_Mutation	SNP	0.511182
SOMWR_EPIS_X00013aS1	MST1	R299S	Missense_Mutation	SNP	0.449301
SOMWR_EPIS_X00013aS1	SERPINB3	G351delinsVA	In_Frame_Ins	INS	0.488673
SOMWR_EPIS_X00013aS1	IL7R	E113D	Missense_Mutation	SNP	0.490605
SOMWR_EPIS_X00013aS1	AXL	A511T	Missense_Mutation	SNP	0.518664
SOMWR_EPIS_X00013aS1	KMT2A	P198L	Missense_Mutation	SNP	0.483649
SOMWR_EPIS_X00013aS1	GNAS	R605C	Missense_Mutation	SNP	0.484627
SOMWR_EPIS_X00013aS1	FAM86C1	P135L	Missense_Mutation	SNP	0.484211
SOMWR_EPIS_X00013aS1	MTTP	E98D	Missense_Mutation	SNP	0.497872
SOMWR_EPIS_X00013aS1	NSFL1C	D292N	Missense_Mutation	SNP	0.453488
SOMWR_EPIS_X00013aS1	FAM86B1	V246M	Missense_Mutation	SNP	0.133333
SOMWR_EPIS_X00013aS1	NAALADL2	I80V	Missense_Mutation	SNP	0.548387
SOMWR_EPIS_X00013aS1	FREM1	V1655M	Missense_Mutation	SNP	0.515873
SOMWR_EPIS_X00013aS1	DAB2	T586I	Missense_Mutation	SNP	0.583333
SOMWR_EPIS_X00013aS1	ZNF737	Y369C	Missense_Mutation	SNP	0.462963
SOMWR_EPIS_X00013aS1	EAPP	R239Q	Missense_Mutation	SNP	0.484507
SOMWR_EPIS_X00013aS1	RAB6C	S214Y	Missense_Mutation	SNP	1
SOMWR_EPIS_X00013aS1	FAM86B1	N252H	Missense_Mutation	SNP	0.838926
SOMWR_EPIS_X00013aS1	RETNLB	S5F	Missense_Mutation	SNP	0.483951
SOMWR_EPIS_X00013aS1	WWC3	T185S	Missense_Mutation	SNP	0.478571
SOMWR_EPIS_X00013aS1	CPXM2	K577R	Missense_Mutation	SNP	0.518841
SOMWR_EPIS_X00013aS1	SLC27A6	A109T	Missense_Mutation	SNP	0.5
SOMWR_EPIS_X00013aS1	PARD3B	P1083H	Missense_Mutation	SNP	0.52381
SOMWR_EPIS_X00013aS1	GTDC1	I163T	Missense_Mutation	SNP	0.399061
SOMWR_EPIS_X00013aS1	RAB11FIP1	I612V	Missense_Mutation	SNP	0.467391
SOMWR_EPIS_X00013aS1	ZFYVE27	P27A	Missense_Mutation	SNP	0.469595
SOMWR_EPIS_X00013aS1	TENT5D	L157F	Missense_Mutation	SNP	0.0616114
SOMWR_EPIS_X00013aS1	FAT1		DeepDel
SOMWR_EPIS_X00013aS1	HLA-A		AMP
SOMWR_EPIS_X00013aS1	MDC1		AMP
SOMWR_EPIS_X00013aS1	HLA-B		AMP
SOMWR_EPIS_X00013aS1	HLA-C		AMP
